# On the potential of Angiosperms353 for population genomics

**DOI:** 10.1101/2020.10.11.335174

**Authors:** Madeline Slimp, Lindsay D. Williams, Haley Hale, Matthew G. Johnson

## Abstract

Targeted sequencing using Angiosperms353 has emerged as a low-cost tool for phylogenetics, with early results spanning scales from all flowering plants to within genera. The use of universal markers at narrower scales—within populations— would eliminate the need for specific marker development while retaining the benefits of full-gene sequences. However, it is unclear whether the Angiosperms353 markers provide sufficient variation within species to calculate demographic parameters. Using herbarium specimens from a 50-year-old floristic survey of Guadalupe Mountains National Park, we sequenced 95 samples from 24 species using Angiosperms353. We adapted a data workflow to process targeted sequencing data that calls variants within each species and prepares data for population genetic analysis. We calculated genetic diversity using standard metrics (e.g. heterozygosity, Tajima’s D). Angiosperms353 gene recovery was associated with genomic library concentration, with limited phylogenetic bias. We identified over 1000 segregating variants with zero missing data within 22 of 24 species. A subset of these variants, which were filtered to remove linked SNPs, revealed high heterozygosity in many species. Tajima’s D calculated within each species indicated a moderate number of markers potentially under selection and identified evidence of population bottlenecks in some species. Despite sequencing few individuals per species, the Angiosperms353 markers contained sufficient variation calculate demographic parameters. Larger sampling within species will allow for estimating gene flow and population dynamics in any angiosperm. Our study will benefit conservation genetics, where Angiosperms353 provides universal repeatable markers, low missing data, and haplotype information.
