## Supplemental Table 1 for "On the potential of Angiosperms353 for population genomics"

Name	NumReads	ReadsMapped	PctOnTarget	GenesMapped	GenesWithContigs	GenesWithSeqs	GenesAt25pct	GenesAt50pct	GenesAt75pct	Genesat150pct	ParalogWarnings	R1Paired	R2Paired	R1UnPaired	R2UnPaired	QubitLibrary	QubitExtract	Fragmented	Well	J02Pool	Species	TotalExtractInLibPrep
GUMOseq-0097	633867	48278	0.076164243	343	287	286	260	198	107	0	3	563501	563501	69196	1170	12.7	16.5	no	A1	2	Muhlenbergia arenicola	206.25
GUMOseq-0098	222786	20311	0.091168206	336	208	206	177	99	35	0	0	193648	193648	28797	341	7.13	22.9	no	B1	1	Muhlenbergia arenicola	200
GUMOseq-0099	321923	32781	0.101828698	338	257	256	226	145	71	0	1	286891	286891	34576	456	10.7	35.3	no	C1	1	Muhlenbergia arenicola	232.5
GUMOseq-0100	519454	43390	0.083530014	346	260	259	235	161	82	0	1	464484	464484	54104	866	13.8	31.1	no	D1	2	Muhlenbergia arenicola	216.75
GUMOseq-0101	20405	1642	0.080470473	253	33	33	30	9	5	0	0	18203	18203	2175	27	4.46	36.7	yes	E1	1	Cyphomeris gypsophiloides	261.6666667
GUMOseq-0102	25118	1906	0.075881838	264	36	35	26	9	7	0	0	22341	22341	2751	26	4.56	12.3	yes	F1	1	Cyphomeris gypsophiloides	213.8461538
GUMOseq-0103	96777	6156	0.063610155	301	126	125	99	45	18	0	1	88187	88187	8483	107	21.9	31.4	yes	G1	3	Cyphomeris gypsophiloides	202.8571429
GUMOseq-0104	100254	6785	0.067678098	306	136	134	107	46	24	0	2	90463	90463	9672	119	36	22.2	yes	H1	4	Cyphomeris gypsophiloides	205.7142857
GUMOseq-0105	242965	24292	0.099981479	337	206	206	189	122	62	0	4	214940	214940	27738	287	27.8	104	no	A2	4	Bothriochloa springfieldii	214.2857143
GUMOseq-0106	4137	70	0.016920474	45	1	0	0	0	0	0	0	3566	3566	563	8	0.328	0.344	no	B2	1	Bothriochloa springfieldii	227.5
GUMOseq-0107	148232	4383	0.029568514	311	45	45	29	8	3	0	0	132772	132772	15227	233	9.6	19.6	no	C2	1	Bothriochloa springfieldii	217.8571429
GUMOseq-0108	39189	1305	0.033300161	250	6	6	3	1	0	0	0	33873	33873	5248	68	1.71	0.947	no	D2	1	Bothriochloa springfieldii	23.675
GUMOseq-0109	244994	28537	0.116480404	343	244	242	225	154	78	1	12	215086	215086	29532	376	16.7	21.3	no	E2	3	Sporobolus contractus	229
GUMOseq-0110	206465	28008	0.135654954	342	263	259	240	172	91	0	19	183756	183756	22364	345	18.8	96	no	F2	3	Sporobolus contractus	8.6
GUMOseq-0111	300191	27448	0.09143512	343	261	257	234	162	90	0	13	262983	262983	36744	464	29.9	31.3	no	G2	4	Sporobolus contractus	226.25
GUMOseq-0112	216505	29802	0.137650401	343	247	244	223	159	84	0	15	185590	185590	30621	294	16	27.1	no	H2	3	Sporobolus contractus	202.1428571
GUMOseq-0113	8512	1030	0.121005639	213	11	11	8	4	1	0	0	7768	7768	730	14	1.25	18.6	no	A3	1	Calylophus hartwegii	200.8333333
GUMOseq-0114	155605	18757	0.120542399	325	219	217	196	140	82	0	3	139157	139157	16247	201	22.9	18.1	no	B3	3	Calylophus hartwegii	157.75
GUMOseq-0115	154410	19967	0.129311573	322	180	178	158	90	46	0	0	140786	140786	13417	207	10.9	31.1	no	C3	2	Calylophus hartwegii	248.75
GUMOseq-0116	157296	19617	0.124713915	326	213	213	192	131	78	0	4	140929	140929	16171	196	27.1	24.1	no	D3	4	Calylophus hartwegii	225.8333333
GUMOseq-0117	337685	44815	0.132712439	346	291	288	252	153	84	0	8	299845	299845	37087	753	14.5	7.4	no	E3	2	Fraxinus velutina	231.6666667
GUMOseq-0118	78749	13082	0.166122744	335	221	220	179	103	45	0	3	68944	68944	9687	118	15.6	23	no	F3	3	Fraxinus velutina	203.8888889
GUMOseq-0119	84636	12136	0.143390519	336	196	195	155	80	35	0	0	74838	74838	9634	164	19.1	34	no	G3	3	Fraxinus velutina	200.5
GUMOseq-0120	111076	14870	0.133872304	344	216	213	179	105	41	0	3	100592	100592	10316	168	23.1	43.7	no	H3	4	Fraxinus velutina	201.875
GUMOseq-0121	30526	1322	0.043307345	249	4	4	4	1	0	0	0	24807	24807	5692	27	4.94	8.67	yes	A4	1	Panicum bulbosa	220.625
GUMOseq-0122	431690	62699	0.145240798	346	303	293	277	222	150	0	21	384549	384549	46396	745	11.1	28.3	no	B4	2	Panicum bulbosa	245
GUMOseq-0123	293561	40021	0.136329417	341	275	270	252	184	115	0	15	261587	261587	31497	477	20.3	39.3	no	C4	3	Panicum bulbosa	222.1428571
GUMOseq-0124	496760	60361	0.121509381	344	288	282	268	202	127	0	22	432864	432864	63196	700	31.3	10.5	yes	D4	4	Panicum bulbosa	218.3333333
GUMOseq-0125	87228	3812	0.043701564	298	72	70	59	24	10	0	0	75569	75569	11403	256	3.71	2.19	no	E4	1	Aristida adscensionis	101.5
GUMOseq-0126	152385	11057	0.072559635	332	203	203	173	105	46	0	1	128566	128566	23555	264	5.91	4.63	no	F4	1	Aristida adscensionis	222.1428571
GUMOseq-0127	390083	49119	0.125919356	346	296	294	279	218	130	0	1	334569	334569	54803	711	13.1	24.7	no	G4	2	Aristida adscensionis	287.5
GUMOseq-0128	558990	67796	0.121283028	348	309	308	298	250	160	0	1	499440	499440	58564	986	13.3	27.3	no	H4	2	Aristida adscensionis	218.3333333
GUMOseq-0129	102357	21346	0.208544604	329	253	252	230	163	104	0	0	90550	90550	11664	143	25.9	15.7	yes	A5	4	Asclepias macrotis	214.0909091
GUMOseq-0130	94915	18106	0.190760154	326	241	239	212	150	82	0	0	83275	83275	11528	112	9	24.1	no	B5	1	Asclepias macrotis	203
GUMOseq-0131	151013	28194	0.186699158	337	284	284	253	181	109	0	0	131376	131376	19438	199	18.8	4.06	yes	C5	3	Asclepias macrotis	206.6666667
GUMOseq-0132	177474	35525	0.200170166	340	285	284	263	211	139	0	0	160584	160584	16692	198	27.6	12.9	yes	D5	4	Asclepias macrotis	200
GUMOseq-0133	91791	9193	0.100151431	318	158	158	124	70	31	0	3	83046	83046	8618	127	19.3	29.1	no	E5	3	Mirabilis linearis	222.1428571
GUMOseq-0134	131659	13475	0.102347732	324	209	209	168	90	45	0	4	118132	118132	13339	188	29.1	8.53	yes	F5	4	Mirabilis linearis	23.675
GUMOseq-0135	67280	8015	0.119129013	314	172	168	138	76	34	0	4	59274	59274	7935	71	17.7	22.3	yes	G5	3	Mirabilis linearis	200.8333333
GUMOseq-0136	112980	12608	0.111594973	322	211	210	176	111	57	0	5	100218	100218	12614	148	35.3	13.4	yes	H5	4	Mirabilis linearis	262.5
GUMOseq-0137	210711	8299	0.039385699	336	120	118	99	48	26	0	2	189241	189241	21200	270	39.3	55.6	yes	A6	4	Nolina micrantha	215
GUMOseq-0138	136945	6129	0.044755194	329	83	81	62	26	13	0	1	120347	120347	16423	175	26.2	6.31	yes	B6	4	Nolina micrantha	220.7142857
GUMOseq-0139	211433	8537	0.040376857	334	122	121	100	57	31	0	1	192012	192012	19150	271	39.3	31.1	yes	C6	4	Nolina micrantha	248.75
GUMOseq-0140	97925	5023	0.051294358	325	67	67	51	19	8	0	0	87651	87651	10142	132	29.1	30.9	no	D6	4	Nolina micrantha	200
GUMOseq-0141	179987	7169	0.039830654	325	111	110	84	38	11	0	1	165957	165957	13804	226	8.53	89.4	no	E6	1	Salvia summa	203.4482759
GUMOseq-0142	346731	19573	0.056450101	340	221	217	190	123	61	0	8	318461	318461	27785	485	14.7	40	no	F6	2	Salvia summa	203.8461538
GUMOseq-0143	239915	13214	0.05507784	333	173	171	140	83	37	0	2	215593	215593	24040	282	11.3	32.2	no	G6	2	Salvia summa	261.6666667
GUMOseq-0144	455111	19557	0.042971934	337	214	210	179	107	54	0	9	418430	418430	36149	532	12.6	23	no	H6	2	Salvia summa	223.5714286
GUMOseq-0145	120634	6143	0.050922625	328	146	143	96	35	12	0	0	102718	102718	17728	188	9.67	56.8	no	A7	1	Philadelphus hitchcockianus	203.8888889
GUMOseq-0146	163642	11056	0.067562117	341	219	217	173	87	35	0	0	145624	145624	17771	247	11.6	19.9	yes	B7	2	Philadelphus hitchcockianus	213
GUMOseq-0147	128247	7871	0.061373755	335	186	182	134	66	23	0	0	114695	114695	13340	212	26.3	11.5	yes	C7	4	Philadelphus hitchcockianus	185
GUMOseq-0148	194675	11136	0.057203031	338	224	221	175	93	44	0	1	169967	169967	24431	277	38.7	19.9	yes	D7	4	Philadelphus hitchcockianus	54.75
GUMOseq-0149	174876	28830	0.164859672	339	253	251	213	102	50	0	2	156876	156876	17804	196	21.8	56	yes	E7	3	Morus microphylla	207.8571429
GUMOseq-0150	137067	25688	0.187411996	341	291	290	265	178	108	0	2	119773	119773	17080	214	10.8	91.6	yes	F7	1	Morus microphylla	203.1818182
GUMOseq-0151	146789	30790	0.209756862	342	303	300	280	206	130	0	1	129525	129525	17047	217	23.9	36	yes	G7	4	Morus microphylla	200
GUMOseq-0152	191806	36078	0.188096306	342	301	298	280	189	111	0	2	167048	167048	24522	236	29.1	29.2	yes	H7	4	Morus microphylla	207.3684211
GUMOseq-0153	37676	3383	0.08979191	297	47	45	27	11	5	0	0	35059	35059	2540	77	17.5	28.8	no	A8	3	Quercus pungens	245
GUMOseq-0154	57519	5139	0.089344391	314	77	76	48	14	6	0	0	52574	52574	4770	175	6.45	27.1	no	B8	1	Quercus pungens	231.6666667
GUMOseq-0155	110947	13390	0.120688257	338	185	183	138	79	41	0	0	102810	102810	7918	219	27.3	26.2	no	C8	4	Quercus pungens	70
GUMOseq-0156	329098	61316	0.186315322	347	307	305	274	188	105	0	4	293795	293795	34799	504	12.6	32	no	D8	2	Quercus pungens	210.8333333
GUMOseq-0157	122535	17382	0.141853348	339	256	255	225	146	76	0	0	109563	109563	12857	115	12.1	78.8	no	E8	2	Cirsium undulatum	205
GUMOseq-0158	124245	17478	0.140673669	332	239	237	205	123	65	0	0	110626	110626	13475	144	19.7	37.3	no	F8	3	Cirsium undulatum	200
GUMOseq-0159	73507	9552	0.129946808	329	203	202	167	94	46	0	0	65086	65086	8344	77	18.1	39.3	yes	G8	3	Cirsium undulatum	230
GUMOseq-0160	44175	5706	0.129168081	314	109	109	84	36	12	0	0	38239	38239	5888	48	6.35	36	no	H8	1	Cirsium undulatum	115.75
GUMOseq-0161	307033	76441	0.248966723	350	330	330	323	282	204	0	0	268044	268044	38617	372	19.6	30	no	A9	3	Ungnadia speciosa	213.25
GUMOseq-0162	234824	61755	0.262984192	349	327	326	317	247	167	0	1	206882	206882	27679	263	18.5	13.9	no	B9	3	Ungnadia speciosa	200
GUMOseq-0163	71776	16019	0.22318045	336	203	202	156	67	32	0	0	65997	65997	5699	80	25.5	47.1	no	C9	4	Ungnadia speciosa	208.1818182
GUMOseq-0164	168230	37883	0.225185758	345	299	298	264	173	90	0	0	152241	152241	15791	198	33.1	118	no	D9	4	Ungnadia speciosa	207.2222222
GUMOseq-0165	139282	19530	0.140219124	337	203	201	167	102	45	0	10	125257	125257	13849	176	7.73	19.6	no	E9	1	Hedeoma costatum	203.8888889
GUMOseq-0166	380724	61290	0.160982759	344	307	304	282	218	129	1	31	343479	343479	36832	413	13.5	36.7	no	F9	2	Hedeoma costatum	145.25
GUMOseq-0167	423658	65184	0.153859953	345	313	305	286	226	131	0	32	376248	376248	46887	523	14.9	34.7	no	G9	2	Hedeoma costatum	206.8421053
GUMOseq-0168	227700	31368	0.137760211	343	270	269	231	145	65	0	16	195446	195446	32002	252	9.53	32.6	no	H9	1	Hedeoma costatum	207.2727273
GUMOseq-0169	272616	129267	0.474172462	347	339	339	336	324	299	0	110	247102	247102	25238	276	11.6	27.3	yes	A10	2	Nerisyrenia camporum	224.2857143
GUMOseq-0170	311854	139595	0.447629339	347	338	337	336	330	309	0	114	282105	282105	29473	276	11.8	36.7	yes	B10	2	Nerisyrenia camporum	223.5714286
GUMOseq-0171	149455	58769	0.39322204	348	323	323	322	314	282	0	82	138892	138892	10375	188	15.4	20.3	yes	C10	3	Nerisyrenia camporum	212.5
GUMOseq-0172	74584	31388	0.420840931	342	289	287	281	241	192	1	32	66950	66950	7558	76	3.79	106	no	D10	1	Nerisyrenia camporum	205.8333333
GUMOseq-0173	97757	13658	0.13971378	341	220	219	199	147	87	0	2	87015	87015	10618	124	24.3	13.9	yes	E10	4	Chrysactinia mexicana	223
GUMOseq-0174	135011	17825	0.132026279	335	240	237	215	164	108	0	1	122977	122977	11854	180	22.7	5.81	yes	F10	3	Chrysactinia mexicana	201.25
GUMOseq-0175	116672	22750	0.194991086	337	250	247	229	171	117	0	3	107051	107051	9461	160	12.1	18.8	no	G10	2	Chrysactinia mexicana	200
GUMOseq-0176	136235	25380	0.186295739	337	257	255	230	176	111	0	0	121658	121658	14387	190	12.3	6.55	no	H10	2	Chrysactinia mexicana	218.3333333
GUMOseq-0177	212092	37097	0.174909945	340	281	281	261	212	134	0	2	189844	189844	21962	286	18.9	30.5	no	A11	3	Bouteloua gracilis	216.875
GUMOseq-0178	350869	63985	0.182361508	348	294	293	273	217	148	0	7	303455	303455	47031	383	13.1	80.2	no	B11	2	Bouteloua gracilis	235
GUMOseq-0179	178475	28403	0.159142737	343	263	263	241	174	97	0	0	155069	155069	23171	235	17.3	24.8	no	C11	3	Bouteloua gracilis	203.75
GUMOseq-0180	203952	33408	0.163803248	342	272	269	248	184	105	0	0	181020	181020	22691	241	16.5	15.7	no	D11	3	Bouteloua gracilis	204.2857143
GUMOseq-0181	143486	16597	0.115669821	334	230	226	191	120	63	0	0	132300	132300	10915	271	38	2.8	yes	E11	4	Asclepias asperula	222
GUMOseq-0182	205101	27327	0.133236796	329	270	269	238	174	118	0	0	175603	175603	28959	539	14.9	78.6	no	F11	2	Asclepias asperula	225.8333333
GUMOseq-0183	60419	10367	0.171585097	323	211	210	179	117	69	0	0	53121	53121	7171	127	24.3	16.3	no	G11	4	Asclepias asperula	218.5
GUMOseq-0184	112800	14886	0.131968085	317	177	176	141	81	47	0	0	100208	100208	12297	295	15.1	28.4	no	H11	2	Asclepias asperula	227.5
GUMOseq-0185	6	0	0	0	0	0	0	0	0	0	0	4	4	2	0	0.139	0	no	A12	1	Negative	223.3333333
GUMOseq-0186	215544	21998	0.102058048	335	209	208	182	106	44	0	2	182909	182909	32192	443	9.2	32.3	no	B12	1	Sporobolus cryptandrus	230
GUMOseq-0187	172395	21560	0.125061632	341	212	211	193	129	58	0	7	151468	151468	20641	286	9.53	104	no	C12	1	Sporobolus cryptandrus	208.5714286
GUMOseq-0188	233426	25973	0.111268668	341	242	239	209	147	64	0	10	202247	202247	30788	391	22.7	31.3	no	D12	3	Sporobolus cryptandrus	200
GUMOseq-0189	394429	66479	0.168544909	346	303	296	276	209	125	0	23	342101	342101	51803	525	12.6	25.3	no	E12	2	Leptoloma cognatum	203.75
GUMOseq-0190	294205	55010	0.186978467	345	290	284	264	196	114	0	19	259688	259688	34148	369	11.1	91.2	yes	F12	2	Leptoloma cognatum	163.75
GUMOseq-0191	197500	33591	0.170081013	339	240	240	216	146	69	0	4	175513	175513	21780	207	9.87	28.6	yes	G12	1	Leptoloma cognatum	202.8571429
GUMOseq-0192	214332	39686	0.185161338	341	284	279	253	165	88	0	9	188432	188432	25652	248	18.9	38.7	yes	H12	3	Leptoloma cognatum	215
